# Examining *Fouquieria splendens* in an environmental and ecological context: Effect of topography and interspecific neighbors on ocotillo morphology and distribution

**DOI:** 10.1101/2020.11.28.397018

**Authors:** Anastasia Bernat, Acacia Tsz So Tang, Allegra Steenson, Eric Larsen

## Abstract

*Fouquieria splendens* is a stem-succulent native to the Chihuahuan, Mojave, and Sonoran Deserts that spans Mexico and the American Southwest. It is well-known for its variable morphology, the underlying reason for which remains incompletely understood. Here, we attempt to quantify the effect of topographic and interspecific factors on *F. splendens* morphology and distribution. To this end, we measured 27 ocotillos located in the Organ Pipe Cactus National Monument within the Sonoran Desert during June of 2019. We also quantified the spatial distribution of interspecific neighbors relative to *F. splendens* within two topographically different sites: a bajada gradient and a plain. Using ocotillo morphology, the distances to the nearest neighbors of ocotillos, and hydrographic data extracted from the National Hydrography Dataset, we demonstrate 1) the effect of major interspecific neighbors, i.e. shrubs and cacti, on ocotillo morphology; 2) the effect of elevation on intraspecific spacing as individuals compete for limited space; and 3) a trade-off between height and number of branches. This places *F. splendens* morphology in its larger environmental and ecological context, highlighting the importance of individual traits and associated trade-offs among traits affected by topography and interspecific neighbors. By examining the ocotillo in a multi-species community and diverse landscape, this study provides empirical insight into a wider range of factors contributing to the variation in *F. splendens* morphology and spacing.
