## Supplementary Table 2 for "Examining *Fouquieria splendens* in an environmental and ecological context: Effect of topography and interspecific neighbors on ocotillo morphology and distribution"

Dataset	Sample Size	Best Fit Model	Significant Vars (p < 0.05)
all	26	logHeight = 1.029 + 0.241 Site + 0.002 Median_BranchLength	Site, Median_BranchLength
bajada	19	logHeight = 0.994 + 0.002 Median_BranchLength	Median_BranchLength
all	1300	Length = -0.98 - 0.82 1m_NumCacti - 0.06 Number_Nodes + 0.04 BranchLengthIQR + 0.05 1m_NumCacti*Number_Nodes + (1 | tree) + (1 | seg_num)	Number_Nodes, BranchLengthIQR, 1m_NumCacti*Number_Nodes
bajada	950	Length = -0.17 - 1.19 1m_NumCacti - 0.07 Number_Nodes + (1 | Tree) + (1 | seg_num)	BranchLengthIQR and Number_Nodes
all	27	logNumNodes = 5.136 + 0.002 Median_BranchLength - 0.004 Elevation	Median_BranchLength, Elevation
bajada	19	logNumNodes = 5.076 + 0.003 Median_BranchLength - 0.003 BranchLengthIQR	Median_BranchLength, BranchLengthIQR
all	26	logMedian_BranchLength = 5.589 + 0.07 Height + 0.041 TerminalSegIQR + 0.002 Num_Nodes	Height, TerminalSegIQR, Num_Nodes
bajada	19	logMedian_BranchLength = 5.526 + 0.049 TerminalSegIQR + 0.003 Num_Nodes	TerminalSegIQR, Num_Nodes
all	27	logCirc = 1.59 + 0.02 Num_Branch	Num_Branch
bajada	20	logCirc = 1.61 + 0.02 Num_Branch	Num_Branch
all	27	logNumBranch = 3.108 + 0.144 Circ + 0.067 Inter_Distance - 0.002 Arroyo_Distance	Circ, Arroyo_Distance
bajada	20	logNumBranch = 3.31 + 0.12 Circ + 0.03 Intra_Distance - 0.2 Inter_Plant_Group - 0.02 Circ*Intra_Distance	Circ, Circ*Intra_Distance
