## Supplementary Table 4 for "Examining *Fouquieria splendens* in an environmental and ecological context: Effect of topography and interspecific neighbors on ocotillo morphology and distribution"

Dataset	Sample Size	Best Fit Model	Significant Vars (p < 0.05)
all	27	logIntra_Distance = 1.91 + 0.15 Height + 0.35 Circ - 0.01 Elevation + 0.56 Height*Circ + 0.01 Circ*Elevation	Circ, Height*Circ
bajada	20	logIntra_Distance = 2.01 + 0.01 Num_Branch - 0.13 Inter_Distance - 0.02 Elevation - 0.06 Num_Branch*Inter_Distance	Elevation, Num_Branch*Inter_Distance
all	27	logInter_Distance = 0.476 - 0.004 Arroyo_Distance	Arroyo_Distance is marginally significant (p=0.054)
bajada	20	logInter_Distance = 0.562 - 0.005 Arroyo_Distance	Arroyo_Distance
