## Supplementary Table 1 for "Examining *Fouquieria splendens* in an environmental and ecological context: Effect of topography and interspecific neighbors on ocotillo morphology and distribution"

Dataset	Equation	AIC	dAIC	Likelihood	Weight
all	logHeight ~ Site + Median_BranchLength	-23.213	0	1	0.686
all	logHeight ~ Site + Elevation + Median_BranchLength	-21.347	1.867	0.393	0.27
all	logHeight ~ Site + Elevation	-16.715	6.499	0.039	0.027
all	logHeight ~ Site	-15.839	7.375	0.025	0.017
bajada	logHeight ~ Median_BranchLength	-19	0	1	0.562
bajada	logHeight ~ Elevation + Median_BranchLength	-17.219	1.781	0.411	0.231
bajada	logHeight ~ Number_Nodes + Median_BranchLength	-17	2	0.368	0.207
all	Length ~ 1m_NumCacti * Number_Nodes + BranchLengthIQR + (1 | tree) + (1 | seg_num)	8256.077	0	1	0.963
all	Length ~ Number_Nodes + BranchLengthIQR + (1 | tree) + (1 | seg_num)	8263.782	7.704	0.021	0.02
all	Length ~ 1m_NumCacti + Number_Nodes + BranchLengthIQR + (1 | tree) + (1 | seg_num)	8265.478	9.4	0.009	0.009
all	Length ~ 1m_NumCacti + Number_Nodes + (1 | tree) + (1 | seg_num)	8265.841	9.764	0.008	0.007
bajada	Length ~ 1m_NumCacti + Number_Nodes + (1 | tree) + (1 | seg_num)	5992.927	0	1	0.466
bajada	Length ~ BranchLengthIQR + Number_Nodes + (1 | tree) + (1 | seg_num)	5993.596	0.669	0.716	0.333
bajada	Length ~ Number_Nodes + (1 | tree) + (1 | seg_num)	5994.786	1.858	0.395	0.184
bajada	Length ~ 1m_NumCacti + BranchLengthIQR + (1 | tree) + (1 | seg_num)	5999.525	6.598	0.037	0.017
all	logNumNodes ~ Median_BranchLength + Elevation	-5.777	0	1	0.817
all	logNumNodes ~ Elevation	-2.029	3.748	0.154	0.125
all	logNumNodes ~ Median_BranchLength	-0.378	5.399	0.067	0.055
all	logNumNodes ~ 1	6.105	11.882	0.003	0.002
bajada	logNumNodes ~ Median_BranchLength + BranchLengthIQR	-10.869	0	1	0.786
bajada	logNumNodes ~ Median_BranchLength	-7.689	3.179	0.204	0.16
bajada	logNumNodes ~ BranchLengthIQR	-4.296	6.573	0.037	0.029
bajada	logNumNodes ~ 1	-3.932	6.937	0.031	0.024
all	logMedianBL ~ Height + TerminalSegIQR + Num_Nodes	-46.352	0	1	0.854
all	logMedianBL ~ TerminalSegIQR + Num_Nodes	-42.737	3.615	0.164	0.14
all	logMedianBL ~ Height + TerminalSegIQR	-35.522	10.83	0.004	0.004
all	logMedianBL ~ Height + Num_Nodes	-33.848	12.504	0.002	0.002
bajada	logMedianBL ~ TerminalSegIQR + Num_Nodes	-26.655	0	1	0.968
bajada	logMedianBL ~ Num_Nodes	-17.521	9.135	0.01	0.01
bajada	logMedianBL ~ TerminalSegIQR	-18.935	7.72	0.021	0.02
bajada	logMedianBL ~ 1	-13.203	13.452	0.001	0.001
all	logCirc ~ Num_Branch	5.042	0	1	0.928
all	logCirc ~ 1	10.788	5.746	0.057	0.052
all	logCirc ~ Site	12.711	7.669	0.022	0.02
bajada	logCirc ~ Num_Branch	2.415	0	1	0.956
bajada	logCirc ~ 1	9.838	7.423	0.024	0.023
all	logNumBranch ~ Circ + Inter_Distance + Arroyo	4.213	0	1	0.631
all	logNumBranch ~ Circ + Arroyo	5.918	1.704	0.426	0.269
all	logNumBranch ~ Circ + Inter_Dis	9.031	4.818	0.09	0.057
all	logNumBranch ~ Circ + Inter_Plant_Group	9.569	5.356	0.069	0.043
bajada	logNumBranch ~ Circ * Intra_Distance + Inter_Plant_Group	0.247	0	1	0.359
bajada	logNumBranch ~ Circ * Intra_Distance + Inter_Plant_Group + Elevation	1.579	1.332	0.514	0.184
bajada	logNumBranch ~ Circ * Intra_Distance	1.788	1.541	0.463	0.166
bajada	logNumBranch ~ Circ * Intra_Distance + Inter_Plant_Group + Arroyo	1.876	1.63	0.443	0.159
bajada	logNumBranch ~ Circ * Intra_Distance + Elevation	2.236	1.989	0.37	0.133
