## Supplementary Table 3 for "Examining *Fouquieria splendens* in an environmental and ecological context: Effect of topography and interspecific neighbors on ocotillo morphology and distribution"

Ocotillos	Equation	AIC	dAIC	Likelihood	Weight
all	logIntra_Distance ~ Height * Circ + Elevation * Circ	49.295	0	1	0.783
all	logIntra_Distance ~ Height * Circ + Elevation	52.11	2.815	0.245	0.192
all	logIntra_Distance ~ Height * Circ + Arroyo_Distance	57.189	7.894	0.019	0.015
all	logIntra_Distance ~ Height * Circ	58.344	9.049	0.011	0.008
all	logIntra_Distance ~ Height + Circ	61.187	11.892	0.003	0.002
bajada	logIntra_Distance ~ Num_Branch * Inter_Distance + Elevation	26.329	0	1	0.593
bajada	logIntra_Distance ~ Num_Branch * Inter_Distance + Arroyo_Distance	27.305	0.976	0.614	0.364
bajada	logIntra_Distance ~ Num_Branch * Inter_Distance	32.079	5.75	0.056	0.033
bajada	logIntra_Distance ~ Num_Branch + Inter_Distance	34.514	8.185	0.017	0.01
all	logInter_Distance ~ Arroyo	67.667	0	1	0.583
all	logInter_Distance ~ Elevation	69.701	2.034	0.362	0.211
all	logInter_Distance ~ 1	69.745	2.078	0.354	0.206
bajada	logInter_Distance ~ Arroyo_Distance	43.737	0	1	0.525
bajada	logInter_Distance ~ Elevation_c	44.386	0.649	0.723	0.379
bajada	logInter_Distance ~ 1	47.132	3.395	0.183	0.096
